# Comprehensive Mapping of *SGCA* Variant Effects Reveals Domain-Specific Constraints Relevant to Sarcoglycanopathies

**DOI:** 10.64898/2026.07.22.740214

**Authors:** Shushu Huang, Kenneth Ng, Yanyu Lu, Zhiying Xie, Chaoping Hu, Bochen Zhu, Wenhua Zhu, Angela Lek, Yujiao Yang, Semin Kim, Kaiyue Ma, Monkol Lek

**Affiliations:** Department of Genetics, Yale School of Medicine, New Haven, CT 06520, USA; Department of Neurology, Peking University First Hospital, Beijing, 100034, China; Department of Neurology, National Children’s Medical Center, Children’s Hospital of Fudan University, Shanghai, 201102, China; Department of Neurology, Huashan Rare Disease Center, Huashan Hospital, Fudan University, National Center for Neurological Disorders, Shanghai, 200040, China; Muscular Dystrophy Association, Chicago, IL 60607, USA; Bio-X Institutes, Key Laboratory for the Genetics of Developmental and Neuropsychiatric Disorders, Ministry of Education, Shanghai Jiao Tong University, Shanghai, 200000, China

**Keywords:** SGCA, sarcoglycanopathies, limb-girdle muscular dystrophy, variant interpretation, saturation mutagenesis, functional genomics, membrane protein

## Abstract

Pathogenic variants in *SGCA*, encoding α-sarcoglycan, cause an autosomal recessive limb-girdle muscular dystrophy, LGMDR3/2D, yet clinical interpretation of *SGCA* variants remains challenging due to the high prevalence of rare missense variants. α-sarcoglycan is an essential component of the sarcoglycan complex at the muscle cell membrane, and pathogenic variants frequently impair its membrane localization. Here, we systematically assess the effects of all possible single-nucleotide variants across the *SGCA* coding sequence using a saturation mutagenesis-based experimental assay that quantifies α-sarcoglycan surface expression. We generate a comprehensive functional atlas that distinguishes tolerated and damaging variants, aligning with independent genetic and clinical evidence, and reveals domain-specific properties of the cytoplasmic region, in which C-terminal truncating variants retain membrane localization, suggesting possible pathogenic mechanisms beyond impaired trafficking. This work provides a scalable functional framework to support genetic diagnosis and variant interpretation in sarcoglycanopathies.

**Graphical Abstract:** Schematic overview of saturation mutagenesis-based functional mapping of *SGCA*.
