## Supplemental Table 2 for "Comprehensive Mapping of *SGCA* Variant Effects Reveals Domain-Specific Constraints Relevant to Sarcoglycanopathies"

### Sheet: Sheet1
Number	Item	Sequence
1	sequence of the SGCA plamsid "Lenti-EF1A-FLAG-SGCA-hPGK-PuroR"	gttacaccctgtgagcctgcatgggatggatgacccggagagagaagtattagagtggaggtttgacagccgcctagcatttcatcacatggcccgagagctgcatccggactgtactgggtctctctggttagaccagatctgagcctgggagctctctggctaactagggaacccactgcttaagcctcaataaagcttgccttgagtgcttcaagtagtgtgtgcccgtctgttgtgtgactctggtaactagagatccctcagacccttttagtcagtgtggaaaatctctagcagggcccgtttaaacccgctgatcagcctcgactgtgccttctagttgccagccatctgttgtttgcccctcccccgtgccttccttgaccctggaaggtg…
2	sequence of the SGCB plasmid "Lenti-EF1A-SGCB-6xHis-IRES2-BSD"	gttacaccctgtgagcctgcatgggatggatgacccggagagagaagtattagagtggaggtttgacagccgcctagcatttcatcacatggcccgagagctgcatccggactgtactgggtctctctggttagaccagatctgagcctgggagctctctggctaactagggaacccactgcttaagcctcaataaagcttgccttgagtgcttcaagtagtgtgtgcccgtctgttgtgtgactctggtaactagagatccctcagacccttttagtcagtgtggaaaatctctagcagggcccgtttaaacccgctgatcagcctcgactgtgccttctagttgccagccatctgttgtttgcccctcccccgtgccttccttgaccctggaaggtg…
3	sequence of the SGCD plasmid "Lenti-EF1A-SGCD-c-myc-IRES2-BSD"	gttacaccctgtgagcctgcatgggatggatgacccggagagagaagtattagagtggaggtttgacagccgcctagcatttcatcacatggcccgagagctgcatccggactgtactgggtctctctggttagaccagatctgagcctgggagctctctggctaactagggaacccactgcttaagcctcaataaagcttgccttgagtgcttcaagtagtgtgtgcccgtctgttgtgtgactctggtaactagagatccctcagacccttttagtcagtgtggaaaatctctagcagggcccgtttaaacccgctgatcagcctcgactgtgccttctagttgccagccatctgttgtttgcccctcccccgtgccttccttgaccctggaaggtg…
4	sequence of the SGCG plasmid "Lenti-EF1A-SGCG-V5-IRES2-BSD"	gttacaccctgtgagcctgcatgggatggatgacccggagagagaagtattagagtggaggtttgacagccgcctagcatttcatcacatggcccgagagctgcatccggactgtactgggtctctctggttagaccagatctgagcctgggagctctctggctaactagggaacccactgcttaagcctcaataaagcttgccttgagtgcttcaagtagtgtgtgcccgtctgttgtgtgactctggtaactagagatccctcagacccttttagtcagtgtggaaaatctctagcagggcccgtttaaacccgctgatcagcctcgactgtgccttctagttgccagccatctgttgtttgcccctcccccgtgccttccttgaccctggaaggtg…
5	sgRNA for SGCA KO	ACCACGCTACACCCACTTGT
6	genotyping primers for SGCA KO clones	AKO_F	TGGGGAAGGGAGCTTATCCC
		AKO_R	ACGCAGCGAGTAACAGAACT
7	Library Preparation 3-step PCR - Step1: lentiviral sequence isolation	SGCA_F2	ccgccagaacacaggaccggtt
		SGCA_R2	ccctgcgcaaacccagggct
	Library Preparation 3-step PCR - Step2: block isolation	High forward primers:
	block1 - high	AhighB1-F	CCCTACACGACGCTCTTCCGATCTCCTACGTaacacaggaccggttctaga
	block2 - high	AhighB2-F	CCCTACACGACGCTCTTCCGATCTCCTACGTccacgcccacctccagggac
	block3 - high	AhighB3-F	CCCTACACGACGCTCTTCCGATCTCCTACGTgccacgatgcggaggaggtg
	block4 - high	AhighB4-F	CCCTACACGACGCTCTTCCGATCTCCTACGTtgtgcccagggccagcctcc
	block5 - high	AhighB5-F	CCCTACACGACGCTCTTCCGATCTCCTACGTcctgcttctcaccttgctgc
	nonsense block - high	Anonhigh-F	CCCTACACGACGCTCTTCCGATCTCCTACGTcttgctacgacaccttggca
		Low forward primers:
	block1 - low	AlowB1-F	CCCTACACGACGCTCTTCCGATCTTGCGTAAGaacacaggaccggttctaga
	block2 - low	AlowB2-F	CCCTACACGACGCTCTTCCGATCTTGCGTAAGccacgcccacctccagggac
	block3 - low	AlowB3-F	CCCTACACGACGCTCTTCCGATCTTGCGTAAGgccacgatgcggaggaggtg
	block4 - low	AlowB4-F	CCCTACACGACGCTCTTCCGATCTTGCGTAAGtgtgcccagggccagcctcc
	block5 - low	AlowB5-F	CCCTACACGACGCTCTTCCGATCTTGCGTAAGcctgcttctcaccttgctgc
	nonsense block - high	Anonlow-F	CCCTACACGACGCTCTTCCGATCTTGCGTAAGcttgctacgacaccttggca
		Reverse primers:
	block1	A-B1-R	GACTGGAGTTCAGACGTGTGCTCTTCCGATCTccaccggggcaggtctgggt
	block2	A-B2-R	GACTGGAGTTCAGACGTGTGCTCTTCCGATCTctggcaggtgttgagggcag
	block3	A-B3-R	GACTGGAGTTCAGACGTGTGCTCTTCCGATCTtgtcgtagcaagacagaagt
	block4	A-B4-R	GACTGGAGTTCAGACGTGTGCTCTTCCGATCTgcagcacatgacataggcca
	block5	A-B5-R	GACTGGAGTTCAGACGTGTGCTCTTCCGATCTccttgacgtccggtccgtta
	nonsense block	A-B5-R	GACTGGAGTTCAGACGTGTGCTCTTCCGATCTccttgacgtccggtccgtta
	Library Preparation 3-step PCR - Step3: adaptor addition	ill-F	AATGATACGGCGACCACCGAGATCTACACTCTTTCCCTACACGACGCTCTTCCGATCT
		ill-R	CAAGCAGAAGACGGCATACGAGATCGCGCGGTGTGACTGGAGTTCAGACGTGTGCTCTT
